# Mitochondrial metabolism in primary and metastatic human kidney cancers

**DOI:** 10.1101/2023.02.06.527285

**Authors:** Divya Bezwada, Nicholas P. Lesner, Bailey Brooks, Hieu S. Vu, Zheng Wu, Ling Cai, Stacy Kasitinon, Sherwin Kelekar, Feng Cai, Arin B. Aurora, McKenzie Patrick, Ashley Leach, Rashed Ghandour, Yuanyuan Zhang, Duyen Do, Jessica Sudderth, Dennis Dumesnil, Sara House, Tracy Rosales, Alan M. Poole, Yair Lotan, Solomon Woldu, Aditya Bagrodia, Xiaosong Meng, Jeffrey A. Cadeddu, Prashant Mishra, Ivan Pedrosa, Payal Kapur, Kevin D. Courtney, Craig R. Malloy, Vitaly Margulis, Ralph J. DeBerardinis

**Affiliations:** Children’s Medical Center Research Institute; Quantitative Biomedical Research Center; Department of Urology; Department of Pediatrics; Department of Radiology; Kidney Cancer Program; Department of Pathology; Department of Internal Medicine; Advanced Imaging Research Center; Howard Hughes Medical Institute University of Texas Southwestern Medical Center, Dallas, Texas 75390, USA.

**Author notes:** Corresponding author Lead Contact Information: Ralph J. DeBerardinis, M.D., Ph.D. 5323 Harry Hines Blvd. Dallas, TX 75390-8502.

## Abstract

Most kidney cancers display evidence of metabolic dysfunction^1–4^ but how this relates to cancer progression in humans is unknown. We used a multidisciplinary approach to infuse ^13^C-labeled nutrients during surgical tumour resection in over 70 patients with kidney cancer. Labeling from [U-^13^C]glucose varies across cancer subtypes, indicating that the kidney environment alone cannot account for all metabolic reprogramming in these tumours. Compared to the adjacent kidney, clear cell renal cell carcinomas (ccRCC) display suppressed labelling of tricarboxylic acid (TCA) cycle intermediates in vivo and in organotypic slices cultured ex vivo, indicating that suppressed labeling is tissue intrinsic. Infusions of [1,2-^13^C]acetate and [U-^13^C]glutamine in patients, coupled with respiratory flux of mitochondria isolated from kidney and tumour tissue, reveal primary defects in mitochondrial function in human ccRCC. However, ccRCC metastases unexpectedly have enhanced labeling of TCA cycle intermediates compared to primary ccRCCs, indicating a divergent metabolic program during ccRCC metastasis in patients. In mice, stimulating respiration in ccRCC cells is sufficient to promote metastatic colonization. Altogether, these findings indicate that metabolic properties evolve during human kidney cancer progression, and suggest that mitochondrial respiration may be limiting for ccRCC metastasis but not for ccRCC growth at the site of origin.
