## Supplemental Table 1 for "Mitochondrial metabolism in primary and metastatic human kidney cancers"

### Sheet: Sheet1
Extended Data Table 1: Clinical Information of Infused Patients
PATIENT ID	ALIVE/DECEASED	GENDER	AGE	13C INFUSION	DIAGNOSIS	Metastasis at Time of Surgery	Progression After Surgery	Treatment Prior to Surgery	Largest Dimension (cm)	GRADE	AJCC STAGE GROUP	STAGING (AJCC 8TH EDITION)	BAP1 STATUS	TYPE OF SURGERY
VM09	ALIVE	F	64	GLUCOSE	CCRCC	NO	NO	NO	10.4	2	3	pT3a N0	NA	OPEN
VM10	ALIVE	M	74	GLUCOSE	CCRCC	NO	NO	NO	11.4	3	3	pT3a N0		OPEN
VM11	ALIVE	F	78	GLUCOSE	CCRCC	NO	NO	NO	6	3	1	pT1bNX	NA	ROBOTIC
VM12	ALIVE	M	49	GLUCOSE	CCRCC	NO	NO	NO	4.6	2	1	pT1b NX	+	ROBOTIC
VM13	ALIVE	F	63	GLUCOSE	CCRCC	NO	NO	NO	11.6	4	3	pT3bNX	LOSS	OPEN
VM14	ALIVE	M	45	GLUCOSE	CCRCC	NO	NO	NO	4	4	1	pT1a NX	LOSS	ROBOTIC
VM15	ALIVE	M	76	GLUCOSE	PAPILLARY	YES	NO	NO	8.5	3	4	mpT4 N1		OPEN
VM16	ALIVE	M	60	GLUCOSE	CHROMOPHOBE	NO	YES	NO	6		1	pT1bN0		ROBOTIC
VM17	ALIVE	M	22	GLUCOSE	CCRCC	NO	NO	NO	3.2	2	1	mpT1a NX	+	ROBOTIC
VM18	DECEASED	M	65	GLUCOSE	PAPILLARY	YES	NO	NO	18	4	3	pT3aN1	NA	OPEN
VM19	ALIVE	F	60	GLUCOSE	ONCOCYTOMA	NO	NO	NO	2.1			NO STAGING	NA	ROBOTIC
VM20	DECEASED	F	63	GLUCOSE	CCRCC	NO	YES	NO	5.5	3	3	pT3a NX		OPEN
VM21	ALIVE	F	68	GLUCOSE	CCRCC	NO	NO	NO	3	3	1	pT1a NX	+	ROBOTIC
VM22	ALIVE	M	66	GLUCOSE	PAPILLARY	NO	NO	NO	6.4	3	1	pT1bNX	NA	ROBOTIC
VM23	ALIVE	M	74	GLUCOSE	CCRCC	NO	NO	NO	10	4	3	pT3bN0	LOSS	OPEN
VM24	ALIVE	F	42	GLUCOSE	CCRCC	NO	NO	NO	2.7	2	1	pT1a NX	+	ROBOTIC
VM25	ALIVE	F	66	GLUCOSE	CCRCC	NO	NO	NO	4	2	3	pT3b NX	+	ROBOTIC
VM26	ALIVE	M	48	GLUCOSE	CCRCC	NO	NO	NO	4.6	2	1	pT1bNX	NA	ROBOTIC
VM27	ALIVE	M	71	GLUCOSE	CHROMOPHOBE	NO	NO	NO	2.5		1	pT1a NX		ROBOTIC
VM28	ALIVE	M	66	GLUCOSE	CCRCC	YES	YES	NO	3.4					ROBOTIC
VM29	ALIVE	M	60	GLUCOSE	ONCOCYTOMA	NO	NO	NO	5			NO STAGING	NA	ROBOTIC
VM30	ALIVE	M	37	GLUCOSE	CCRCC	NO	NO	NO	4	2	1	pT1aNX	NA	ROBOTIC
VM31	ALIVE	F	53	GLUCOSE	PAPILLARY	NO	NO	NO	7.1	2	2	pT2aNX	NA	ROBOTIC
VM32	ALIVE	F	48	GLUCOSE	CCRCC	NO	NO	NO	3.5	3	1	pT1aNX	+	ROBOTIC
VM33	ALIVE	M	36	GLUCOSE	HLRCC	YES	YES	NO	7.5	4	4	pT3a pN1 pM1		OPEN
VM34	DECEASED	M	43	GLUCOSE	CCRCC	YES	NO	YES	4.6	4	4	NA	NA	ROBOTIC
VM35	DECEASED	M	68	GLUCOSE	CCRCC	YES	NO	NO	11.5	3	4	pT3a N0 M1	+	OPEN
VM36	DECEASED	M	71	GLUCOSE	CCRCC	YES	NO	YES	10	4	4	pT3bNXM1	+	OPEN
VM37	ALIVE	M	68	GLUCOSE	CCRCC	YES	YES	NO	13.5	3	3	pT3aN1		OPEN
VM38	ALIVE	M	85	GLUCOSE	CCRCC	YES	YES	NO	3	4	3	pT3a N1	+	ROBOTIC
VM39	ALIVE	M	58	GLUCOSE	CCRCC	NO	NO	NO	12.5	4	3	pT3a N0	+	OPEN
VM40	ALIVE	M	53	GLUCOSE	CCRCC	NO	YES	YES	15.1	3	3	pT3a N0	+	OPEN
VM41	ALIVE	F	64	GLUCOSE	CCRCC	NO	NO	NO	2.3	3	1	pT1aNX	NA	ROBOTIC
VM42	ALIVE	M	72	GLUCOSE	CHROMOPHOBE	NO	NO	NO	3.5		1	pT1aNX	NA	ROBOTIC
VM43	ALIVE	M	32	GLUCOSE	HLRCC	YES	NO	YES		3	4	pT3cNXpM1	NA	OPEN
VM44	ALIVE	M	68	GLUCOSE	CCRCC	NO	NO	NO	2.4	3	1	pT1aNX	+	ROBOTIC
VM45	DECEASED	M	60	GLUCOSE	CHROMOPHOBE	NO	NO	YES	15.5		3	pT3bN0		OPEN
VM46	ALIVE	M	46	GLUCOSE	CCRCC	NO	NO	NO	3.3	3	1	pT1aNX	NA	ROBOTIC
VM47	ALIVE	F	67	GLUCOSE	CCRCC	NO	NO	NO	8.8	3	3	pT3a NX MX	+	ROBOTIC
VM48	ALIVE	F	77	GLUCOSE	CCRCC	NO	YES	YES	9	4	3	pT3c NX MX	PARTIAL LOSS	OPEN
VM49	ALIVE	F	74	GLUCOSE	CCRCC	NO	NO	NO	10.2	3	3	pT3a N0	+	OPEN
VM50	ALIVE	F	78	GLUCOSE	CCRCC	NO	NO	NO	5.6	2	1	pT1bNX	+	ROBOTIC
VM51	ALIVE	M	63	GLUCOSE	PAPILLARY	NO	NO	NO	2.5	2	1	pT1a NX		ROBOTIC
VM52	ALIVE	M	56	GLUCOSE	HLRCC	NO	NO	NO	16.4	3	3	pT3aNX	NA	ROBOTIC
VM53	ALIVE	M	56	GLUCOSE	CCRCC	NO	NO	NO	4	2	1	pT1a NX		ROBOTIC
VM54	ALIVE	F	58	GLUCOSE	CCRCC	YES	YES	NO	14.2	4	4	pT4 N1	+	OPEN
VM55	ALIVE	M	58	GLUCOSE	PAPILLARY	NO	NO	NO	7.5	2	2	pT2aNX	NA	ROBOTIC
VM56	ALIVE	M	72	GLUCOSE	PAPILLARY	NO	YES	NO	4.5	2	1	pT1b NX		ROBOTIC
VM57	ALIVE	M	79	GLUCOSE	PAPILLARY	NO	NO	NO	7.3	2	2	pT2aNX	NA	LAPAROSCOPIC
VM58	ALIVE	M	77	GLUCOSE	CCRCC	NO	NO	NO	7	3	3	pT3aNX	+	LAPAROSCOPIC
VM59	ALIVE	M	69	GLUCOSE	CCRCC	NO	YES	YES	4.5	3	3	pT3b Nx	+	OPEN
VM60	ALIVE	M	45	GLUCOSE	CCRCC	NO	YES	YES	13	4	3	pT3b NX	+	OPEN
VM61	ALIVE	M	32	GLUCOSE	ONCOCYTOMA	NO	NO	NO	4.3			NO STAGING		ROBOTIC
VM62	ALIVE	M	75	GLUCOSE	PAPILLARY	NO	NO	NO	3.7	2	1	pT1a NX		ROBOTIC
VM63	ALIVE	M	34	GLUCOSE	CCRCC	NO	NO	NO	6.6	2	1	pT1b NX	+	ROBOTIC
VM64	ALIVE	M	79	GLUCOSE	ONCOCYTOMA	NO	NO	NO	7	2	1	pT1bNXMX		ROBOTIC
VM65	ALIVE	M	46	GLUCOSE	PAPILLARY	NO	NO	NO	5.3	2	1	pT1bNX	NA	ROBOTIC
VM66	ALIVE	M	51	GLUCOSE	CCRCC	YES	YES	NO	13.2	3	4	pT3a N0M1		OPEN
VM67	ALIVE	M	70	GLUCOSE	CCRCC	NO	NO	NO	4	3	1	pT1aNX	+	ROBOTIC
VM68	ALIVE	M	69	GLUCOSE	PAPILLARY	NO	NO	NO	3.5	3	1	pT1aNX	NA	ROBOTIC
VM69	DECEASED	F	58	ACETATE	CCRCC	NO	NO	YES	4.5	3	3	pT3bNX	+	OPEN
VM70	ALIVE	M	39	ACETATE	CCRCC	NO	NO	NO	6.7	3	3	pT3aN0	LOSS	ROBOTIC
VM71	ALIVE	F	65	ACETATE	CCRCC	NO	NO	YES	11.5	4	3	pT3aN0	LOSS	OPEN
VM72	ALIVE	M	64	ACETATE	CCRCC	NO	NO	NO	6.2	3	3	pT3aNX	+	ROBOTIC
VM73	ALIVE	M	67	ACETATE	CCRCC	NO	NO	NO	7.8	3	2	pT2aNX	+	ROBOTIC
VM74	ALIVE	F	60	ACETATE	CCRCC	NO	NO	NO	6	3	3	pT3cNX	NA	OPEN
VM75	ALIVE	M	40	ACETATE	CCRCC	NO	NO	NO	4.5	2	1	pT1bNX	+	ROBOTIC
VM76	ALIVE	F	62	ACETATE	CCRCC	NO	YES	NO	12.9	3	3	pT3aN0	+	OPEN
VM77	DECEASED	F	74	ACETATE	CCRCC	NO	NO	NO	7.5	3	3	pT3bN0	NA	OPEN
VM78	ALIVE	M	47	ACETATE	CCRCC	NO	NO	NO	13	3	3	pT3aNX	+	OPEN
VM80	ALIVE	M	62	ACETATE	CCRCC	NO	NO	YES	7.5	3	3	pT3aNX	NA	ROBOTIC
VM81	ALIVE	M	62	ACETATE	CCRCC	YES	YES	NO	3.8	3	4	M1	+	OPEN
VM83	ALIVE	F	63	GLUTAMINE	CCRCC	NO	NO	NO	8.5	3	3	pT3aN1	NA	OPEN
VM84	ALIVE	F	43	GLUTAMINE	CCRCC	NO	NO/NA	NO	4.9	2	1	pT1bNX	+	ROBOTIC
VM85	ALIVE	F	71	GLUTAMINE	CCRCC	NO	NO	NO	11.7	4	3	pT3bN0	+	OPEN
VM86	ALIVE	M	61	GLUTAMINE	CCRCC	NO	YES	NO	8.2	3	3	pT3AN0	LOSS	ROBOTIC
VM87	ALIVE	M	52	GLUTAMINE	CCRCC	NO	NO	NO	4.4	3	1	pT1bNX	+	ROBOTIC
VM88	DECEASED	M	46	GLUTAMINE	CCRCC	YES	NO	YES	10.1	3	4	pT3bN0M1	LOSS	OPEN
VM89	ALIVE	M	86	GLUTAMINE	CCRCC	NO	NO	NO	5.5	3	1	pT1bNX	+	ROBOTIC
